# Impact of Equilibrative Nucleoside Transporters on *Toxoplasma gondii* Infection and Differentiation

**DOI:** 10.1101/2024.07.10.601519

**Authors:** Gabriel Messina, Amber Goerner, Charlotte Bennett, Euwen Brennan, Vern B. Carruthers, Bruno Martorelli Di Genova

**Affiliations:** Department of Microbiology and Molecular Genetics, University of Vermont, Burlington, VT 05405, USA; Department of Microbiology and Immunology, University of Michigan School of Medicine, Ann Arbor, MI 48109, USA

## Abstract

*Toxoplasma gondii* cannot synthesize purines de novo and must import them; yet, the functional interplay among its four equilibrative nucleoside transporters (ENTs) homologs remains unclear. We systematically deconstructed this network by combining CRISPR-Cas9 knockouts with an auxin-inducible degron. Across all phenotypic assays, tachyzoite replication, nucleoside-analogue sensitivity, alkaline-stress–induced differentiation, and murine cyst formation, the Δ*TgENT2* strain was indistinguishable from the parental line, indicating that TgENT2 is dispensable under the conditions tested. In contrast, the double mutant Δ*TgAT1ΔTgENT3* exhibited delayed bradyzoite differentiation in vitro and produced smaller brain cysts in vivo. This double deletion triggered a ∼3-fold transcriptional up-regulation of *TgENT1*, whose product we partially localized to the plant-like vacuolar compartment (PLVAC). Conditional depletion of TgENT1 caused complete intracellular growth arrest, PLVAC swelling, and a purine-starvation-like transcriptomic program enriched for nucleoside phosphatases and cyclic-nucleotide phosphodiesterases. These findings reveal a compensatory salvage pathway in which the parasite reroutes purine acquisition through a vacuolar route when plasma-membrane import is compromised. Although this adaptation sustains tachyzoite proliferation, it fails during the energetically demanding transition to bradyzoites, creating a metabolic bottleneck that impairs chronic infection. Our work reveals an adaptable yet ultimately limited purine-import network and identifies TgENT1, along with the vacuolar salvage axis it mediates, as a promising therapeutic target for blocking lifelong toxoplasmosis.
