## Supplemental Table 1 for "Impact of Equilibrative Nucleoside Transporters on *Toxoplasma gondii* Infection and Differentiation"

### Sheet: cloning
name:	sequence:	for construct:
P1	cccgagctaagcgctagcccctttctgcttgtccaacc	dAT1 homolgy arms
P2	accgcacccaatgcaggcactttggcgaatgagaccgag
P3	gcttcttccttgcatatggcaaaatgttagaaacatcaaacaaatc
P4	agtgcaccatatgtacgtaaggccagtgcaaatgaatttg
P5	agagattcttcctcgaagatctagcatgtcattcgattttc	dAT1dENT3 - DHFR region
P6	ctatgcacttgcaggatgggcacatgtggtaccgtttaa

### Sheet: plasmid backbones
name:	sequence:
23-DD	gatccatgtccgggtcaaagtcggggccggcggggctgcctgtcgttgcagtcaagcacccgggagttctttctgtcgcgaacttggatctttctacgcctgaaagtgtcagcaggtccgtctctcctgatgaggtggtgaccatggattctgttgccatcgatgacgcgtcgaaggcgccgggaaattacccagaaatgtccgtgcctggttcagccggctcggcaaaaaccaagttcaactctactctggcgtacttaaccttcctctttgtcggcgccaactcgttggtgaactgggcattcgtgatgcaaattatcccgttcatcgcgcactcgtttctagacaaccaggactggaacaacacgcttctcggttcgtttcaggccatcgaagtcg…
24-DD	gatccatgagtacaatcgaagagagagccgttgcggcgcagcaaatgagcaaggccgatgacggcaaggcacccgggatgtctcgcagcgacttcgtgctcgctgcctcttttttcttgattgcgggtgtcaactcgttgattgcttggaatgtcacgctcaacttgaacccgtacttcagcacccactgcttctccgggaacgagtggggcaacaccctcctcgccatgtttcagctagcgtgcatgtgcatccagatctacctcttgaagttcggcagcggcggcgccaagaagtcctacttcttctttgctggcatcgttaacgccatcaccttcactatcttcaccccgctcgtcgtctacctgcccgaaagcgctgccgtggcctgcatgcaca…

### Sheet: gBlocks
name:	sequence:
B1	Ggtcaaagtcggggccggcggacgcaggaaaatgtgggacgccgatgtggctctggacgtgttctgaactttgttccgcaacccgccagtggcaaaaagctgcatggcctctcaaggaaggcgttttgccgtcggcgtggaaggcacacagcactgggtgccgctagtcgctctatagagctcattccgcgtttctccaaacgggtggtgtctcaaaagataacccaatacttatgttctgaactgccaggtttagtttccccgtaccctctctggtttccccacatcccgcgcgacgaccactgacggcgtgacaatcgttgtctcgagttcccttttctgtgcatcgcaacgtggacgagccgaggctgcacacggcccctggtgtggagggaccaa…
B2	tggttggaccggtggagatgacctcaacgtttttgaggtctgccgctcatcacccagggaagcgccctggctgagaaaaacctgtctaaacatgcaagaagcaacctcgtccctgctgcgtgcggagtcgtctcttttctgtgtcgcagaaatcgcttttttgtaaccttctgaacggacagttccgatgctgctattccgccttctcgactacaaggcttcgtccccgcgttcgcgtctggttgtggaactgtccttgaacctgcgagtcactccgccttgccccgcaggactatgctgccactcgtccgggttcttgcgaccgacctcgtccgattccgtaaacttcaacttttctttccaaaagactctacggccactctgcggccactccactgc…
B3	cgcgcgagcgacgccatttgttaggttgcgcgtagtcttccagagcgtttcgcagttaaatccccttggcggtcgttctcggtctcattcgccaaaATGAGTACAATCGAAGAGAGAGCCGTTGCGGCGCAGCAAATGAGCAAGGCCGATGACGGCAAGGCACCCGGGATGTCTGAG CAA AAA CTG ATT TCC GAA GAG GAT CTG ggatct GAACAAAAACTCATCTCAGAAGAGGATCTG CTGCGCAGCGACTTCGTGCTCGCTGCCTCTTTTTTCTTGATTGCGGGTGTCAACTCGTTGATTGCTTGGAATGTCACGCTCAACTTGAACCCGTACTTCAGCACCCACTGCTTCTCCGGGAACGAGTGGGGCAACACCCTCCTCGCC…
B4	cccgagctaagcgctagcccCCTCCTGGAGGCTGTCCCACCTGTTTTGTGAACCTTGTAGACAAGGGCAGTGGGCAATGCATTACTGATTGCCTCAATGATATGATTGGTTTCAGCAGCTTTCGCTTGTTAACATAACAAGAAAACACATCTTGTGTCCCCGAATCGAGAACATTTAAAAAACGGGTTGCTCGAGAACAACCGCTACACAGGACAAATGAGAATGTCTCTTTATATTCAGCACTCCACTGTAAACCATAGAGCCAAGTCTAACCGTACAGACATTCTGTCACCTGAGAGACAAACAGATGCCAGATTCGCATGAGCCACTCTCATTTAGTACACCAGGAAAGCAATGTAGAGCCCGGTCACAAGGCCCAAAGATAATGCTATCACTGCG…

### Sheet: gRNAs
name:	sequence:	construct:
G1	AAAGTTCCGCGGCATCATGG	TgENT3
G2	GTCCGGGTCAAAGTCGGGGC
G3	GACAGGTTTCTCGATTTCCG
G4	ATGACGAGGTGGTTCTTCGG
G5	aatcgaagagagagccgttg	TgAT1
G6	agtgtcttgtgtctgagcgt
G7	GATGTCTGGCGTTAGGTGCA	TgENT1-mAID
G8	gagtgcagtcgcaaaaatggc
G9	GCAAGCGTGCTTGTCCATCCG	TgENT2
G10	GTGTGGTCATTGAGTGCACAG
G11	GTCTTGAGCCTCTGCACCTCT	complements (ENT3ty and AT1myc) (targets ku80 locus)
G12	GTGAGCCTCTGCACCTCTTGG

### Sheet: genotyping
name:	sequence:	target:
P7	aactatgcggaagtcgccaa	GRA17
P8	gacagcttcccaacggtttc
P9	accgtgagtctacctcgtca	ENT1
P10	cgaagcacattggagcacag
P11	AGGGAGTGTGGATCCCTTCA	ENT2
P12	AGGCGCGGATGAGTCATTTT
P13	CTGTCGTTGCAGTCAAGCAC	ENT3
P14	GCCAAAGCTCTGCTTCTACG
P15	GTCCGCTCAGTGTCTTGTGT	AT1
P16	cacgccgaaacgtcaatctg
P17	atacgcaaggcgacaaggtg	CAT integration AT1
P18	ccaatcaggacacgccacta
P19	ATTCTTGCCCGCCTGATGAA	CAT integration ENT3
P20	GAGTCGCTGTGCAATCGTGA
P21	CAGAGGAAAACCGTCAACGC	AT1myc
P22	gtcggctggaactacaacca
P23	ggactttccgaccagccctc	ENT3ty
P24	ctgagttcgttggcaggtct
P25	GGGTTGTCGGTGTTTCCACT	23DHFR
P26	GCGGTGTCGTGGATTTACCA
P27	GAGCTACTGGATGCCAGGTC	ENT1-mAID
P28	GCGGCTTAGCGGGATCTTTA

### Sheet: qPCR 
name:	sequence:	target:
Q1	TCCCCTCTGCTGGCGAAAAGT	B1
Q2	AGCGTTCGTGGTCAACTATCG	B1
Q3	CACAGAGCCTCCCACTCTTG	SAG1
Q4	AGACTAGCAGAATCCCCCGT	SAG1
Q5	CTACCTGAAACGGTCGCCAT	TgENT2
Q6	AAGCCTTGGCCTACAGACAC	TgENT2
Q7	ATCGTTTCCCTGCTCTTCGG	TgENT1
Q8	CACACCTTGGCCCATGGAA	TgENT1
