## Supplemental Table 2 for "Impact of Equilibrative Nucleoside Transporters on *Toxoplasma gondii* Infection and Differentiation"

### Sheet: plasmids
Name:	Sequence:
ΔTgENT3 donor	TGCAGCTCTGGCCCGTGTCTCAAAATCTCTGATGTTACATTGCACAAGATAAAAATATATCATCATGAACAATAAAACTGTCTGCTTACATAAACAGTAATACAAGGGGTGTTATGAGCCATATTCAACGGGAAACGTCGAGGCCGCGATTAAATTCCAACATGGATGCTGATTTATATGGGTATAAATGGGCTCGCGATAATGTCGGGCAATCAGGTGCGACAATCTATCGCTTGTATGGGAAGCCCGATGCGCCAGAGTTGTTTCTGAAACATGGCAAAGGTAGCGTTGCCAATGATGTTACAGATGAGATGGTCAGACTAAACTGGCTGACGGAATTTATGCCTCTTCCGACCATCAAGCATTTTATCCGTACTCCTGATGATGCATGGTTACTCA…
ΔTgENT3::TgENT3-Ty1 donor	ttgagatcctttttttctgcgcgtaatctgctgcttgcaaacaaaaaaaccaccgctaccagcggtggtttgtttgccggatcaagagctaccaactctttttccgaaggtaactggcttcagcagagcgcagataccaaatactgttcttctagtgtagccgtagttaggccaccacttcaagaactctgtagcaccgcctacatacctcgctctgctaatcctgttaccagtggctgctgccagtggcgataagtcgtgtcttaccgggttggactcaagacgatagttaccggataaggcgcagcggtcgggctgaacggggggttcgtgcacacagcccagcttggagcgaacgacctacaccgaactgagatacctacagcgtgagctatgaga…
ΔTgAT donor	ctttctgcttgtccaaccgccagttacctcaacgtttttgaggtctgccgctcatcacccagggaagcgccctggctgagaaaaacctgtctaaacatgcaagaagcaacctcgtccctgctgcgtgcggagtcgtctcttttctgtgtcgcagaaatcgcttttttgtaaccttctgaacggacagttccgatgctgctattccgccttctcgactacaaggcttcgtccccgcgttcgcgtctggttgtggaactgtccttgaacctgcgagtcactccgccttgccccgcaggactatgctgccactcgtccgggttcttgcgaccgacctcgtccgattccgtaaacttcaacttttctttccaaaagactctacggccactctgcggccactcc…
TgENT3-DHFR-KO donor	CGAGTCGTGCCTTTTGGAGTTACCGTCTCTCTTTATTCCGTGGAGTCCACGGACACCAGGGAGACACACAGAGCCATAAAACGCAACGGCGAACCCTCATTCTCAGATACGTGTTTTCCCGTACGACTTCCCTCAGCGCGTTCGATATGCTTTTGCCACTGCCAATGGAAAGTGTACAGACAGCGTCGACTGTTTTGCCCGTCGGGCGTCTTCGCTGTTTTCACGGTGAACGAAAGGGACGTGAAGGCGTTCTCGGCCGCAGCACAATGCGTGTGTGGGAGGAGGGGGGGGGCGGGCATGTGCGAAGAAGGCCCGCGGATCGCGAACACAAGGAAAGAGAGGCTCCAGGCAGCTCTTGCACACTTGCATGTACTGTTAAGTCGGCGAACGAGGAAAAAT…
mAID-HA-TgENT1 donor	TCGCGCGTTTCGGTGATGACGGTGAAAACCTCTGACACATGCAGCTCCCGGACGTCATTGTCGATAGTAGCAGTTGAGTCGCTGAAAATATCCCGTGTCTCACCGTGATGGGAGACTGCATGTCGGCTAGAAGAGGGAGGCGCGTTGCCGCTGCTCTGGTTTTCCCTCCAGTGGGTCGGTGGACAGAGGAGGGTCTGCAGACGGGTGGTACCACCCCGGTAGTAAAGTGTGCTGTGAATGTAAACATGGATACTCTCGAGTTCGTACCGAAGGCAGGCAAAAGGCAGTTGCCACATTTGTTTCTTACCCTCGTTTCGGAAAGATGGTGCACACAAGCAATGAAAGGCCGGTCCGCGTGAACTGCGCAGTGCTACACTAACTGGTTCTTGGGGGAGAGCT…
ΔTgAT1::TgAT1-myc donor	ttgagatcctttttttctgcgcgtaatctgctgcttgcaaacaaaaaaaccaccgctaccagcggtggtttgtttgccggatcaagagctaccaactctttttccgaaggtaactggcttcagcagagcgcagataccaaatactgttcttctagtgtagccgtagttaggccaccacttcaagaactctgtagcaccgcctacatacctcgctctgctaatcctgttaccagtggctgctgccagtggcgataagtcgtgtcttaccgggttggactcaagacgatagttaccggataaggcgcagcggtcgggctgaacggggggttcgtgcacacagcccagcttggagcgaacgacctacaccgaactgagatacctacagcgtgagctatgaga…
ΔTgENT2	ttgagatcctttttttctgcgcgtaatctgctgcttgcaaacaaaaaaaccaccgctaccagcggtggtttgtttgccggatcaagagctaccaactctttttccgaaggtaactggcttcagcagagcgcagataccaaatactgttcttctagtgtagccgtagttaggccaccacttcaagaactctgtagcaccgcctacatacctcgctctgctaatcctgttaccagtggctgctgccagtggcgataagtcgtgtcttaccgggttggactcaagacgatagttaccggataaggcgcagcggtcgggctgaacggggggttcgtgcacacagcccagcttggagcgaacgacctacaccgaactgagatacctacagcgtgagctatgaga…
Pss013 CrispR guide vector	CTAGAGGTACCATGCATGTCCCGCGTTCGTGAAATTCTCTGCATCAGCGGAGTGATCAGGAATCATCGTCTCAGCGGGATGACGTTGCGGAGCAGGCCGGCTCGCGGTGGGCAGTCAGATGCCGAAGGCGTAACTCAGGACGGCTTGCGCTCATCGCAGAACAGGGGTGGTGCCTGCATTGGGTGCGGTTGGTGATCCTGGTTGGACCGGTGGAGATGCGCGCGCACGAAGGGGATGTGTCAGAAACATTTTGTTTGTTCTCTGTGAACTTTTAGATGTGTTAAAGGCGGCGAATATTANCAGAGAGTCCTCCTTGTTGGATTCTCTCTTGAATTTCGCCCTTTCCTTCTCTTTGCGAGTCTCGTAGAGAACAAGCACTCGTTCGCCGTCCCTGACGAC…
