## Supplemental Table 3 for "Impact of Equilibrative Nucleoside Transporters on *Toxoplasma gondii* Infection and Differentiation"

### Sheet: Sheet1
Name:	source:	dilution:	Ref #:
Rat monoclonal anti-HA9, clone 3F10, monoclonal	Roche	1:500	11867423001
Toxoplasma gondii Polyclonal Antibody	Invitrogen™	1:1000	PA1-7252
Goat anti-Rabbit IgG (H+L) Highly Cross-Adsorbed Secondary Antibody, Alexa Fluor™ 568	Invitrogen™	1:500	A11036
Goat anti-Mouse IgG (H+L) Highly Cross-Adsorbed Secondary Antibody, Alexa Fluor™ 594	Invitrogen™	1:500	A11032
Goat anti-Mouse IgG (H+L), Superclonal™ Recombinant Secondary Antibody, Alexa Fluor™ 488	Invitrogen™	1:500	A28175
Streptavidin, Alexa Fluor™ 488 Conjugate	Invitrogen™	1:500	S32354
Streptavidin, Alexa Fluor™ 594 conjugate	Invitrogen™	1:500	S11227
DBA Biotinylated	Vector Labs	1:500	B-1035
Monoclonal Anti-Toxoplasma gondii Surface Antigen 1	Bei Resources	1:500	NR-50255
Rb anti-TgCPL	Vern Carruthers	1:500
Rb anti-TgCRT	Vern Carruthers	1:200
Rb anti-TgProM2AP	Vern Carruthers	1:500
Ms anti-Atrx1	Gary Ward	1:1000
